# Flexible and high-throughput simultaneous profiling of gene expression and chromatin accessibility in single cells

**DOI:** 10.1101/2024.02.26.581705

**Authors:** Volker Soltys, Moritz Peters, Dingwen Su, Marek Kučka, Yingguang Frank Chan

## Abstract

Gene regulation underpins development and is an intricate biological process involving transcription, typically at promoters within accessible chromatin. To understand cell-type specific regulatory networks, the ability to capture both transcription and chromatin accessibility simultaneously is crucial. However, joint measurements are technically challenging and current methodologies still face adoption challenges. Here, we present easySHARE-seq, an improvement on SHARE-seq, for the simultaneous measurement of ATAC- and RNA-seq in single cells. We address several limitations of the previous method by improving the barcode and streamlining the protocol. As a result, easySHARE-seq libraries have a usable sequence of up to 300bp (+200bp increase), making it suitable for e.g. investigation of allele-specific signals or variant discovery. Furthermore, easySHARE-seq libraries do not require a dedicated sequencing run thus saving costs. We applied easySHARE-seq to murine liver nuclei and recovered 19,664 nuclei with joint chromatin and expression profiles. By benchmarking against other combinatorial indexing-based techniques, we showed we can recover over 1.5 fold more transcripts per cell while retaining high scalability and low cost. To showcase our method, we identified cell types, exploited the multiomic measurements to link *cis*-regulatory elements to their target genes and investigated liver-specific micro-scale changes. We conclude that easySHARE-seq improves upon previous methods and can produce high-quality multiomic datasets. We expect it to be applicable to a wide range of study designs.
