## Supplementary Table 1 for "Flexible and high-throughput simultaneous profiling of gene expression and chromatin accessibility in single cells"

### Sheet: PCR oligos
#Below is the list of all oligos used in easySHARE-seq
#Barcode Oligos are in Sheet2 / Sheet 3
#All oligos were ordered via IDT. If oligo contains RNA bases, order RNAase-free HPLC
Oligo Name	Oligo Sequence	Function
Tn5-A	TCGTCGGCAGCGTCAGATGTGTATAAGAGACAG	Standard Tn5 adapter used commonly in the Nextera workflow. Amplifyable with any Nextera N5 Indexing primer
Tn5-reverse	/5Phos/CTGTCTCTTATACACATCT	Rerverse Complement oligo of the Tn5-ME part containing a 5' phosphate needed for successful library amplification
Tn5-B2S	/5Phos/GGGCTCGGAGATGTGTATAAGAGACAG	easySHARE-seq specific second Tn5 adapter containing the barcoding template
Reverse-Transcription primer	/5Phos/GGGCTCGGAGATGTGTATAAGAGACAGNNNNNNNNNNT/iBiodT/TTTTTTTTTTTTTTTTTTTTTTTTVN	RT primer containing polyT tail; UMI sequence, barcoding template, biotin and a 5' phosphate. Note: Do not move biotin modification further into the polyT tail. Resulting primer will be non-functional
Template-Switch oligo	rUrUrUTCGTCGGCAGCGTCAGATGTGTATAAGAGACArGrGrG	TS oligo containing three U's which allows for template switching and three rG's, which prevents concatenation of multiple TSOs
i7-Tru-Seq-long primer	CAAGCAGAAGACGGCATACGAGAT	Primer amplifying the common part of all barcodes (P7 sequencing adapter)
Nextera N501	AATGATACGGCGACCACCGAGATCTACACAGCGCTAGTCGTCGGCAGCGTC	Nextera Indexing primer
Nextera N502	AATGATACGGCGACCACCGAGATCTACACGATATCGATCGTCGGCAGCGTC	Nextera Indexing primer
Nextera N503	AATGATACGGCGACCACCGAGATCTACACCGCAGACGTCGTCGGCAGCGTC	Nextera Indexing primer
Nextera N504	AATGATACGGCGACCACCGAGATCTACACTATGAGTATCGTCGGCAGCGTC	Nextera Indexing primer
Nextera N505	AATGATACGGCGACCACCGAGATCTACACAGGTGCGTTCGTCGGCAGCGTC	Nextera Indexing primer
Nextera N506	AATGATACGGCGACCACCGAGATCTACACGAACATACTCGTCGGCAGCGTC	Nextera Indexing primer
Nextera N507	AATGATACGGCGACCACCGAGATCTACACACATAGCGTCGTCGGCAGCGTC	Nextera Indexing primer
Nextera N508	AATGATACGGCGACCACCGAGATCTACACGTGCGATATCGTCGGCAGCGTC	Nextera Indexing primer
Nextera N509	AATGATACGGCGACCACCGAGATCTACACCCAACAGATCGTCGGCAGCGTC	Nextera Indexing primer
Nextera N510	AATGATACGGCGACCACCGAGATCTACACTTGGTGAGTCGTCGGCAGCGTC	Nextera Indexing primer
Nextera N511	AATGATACGGCGACCACCGAGATCTACACCGCGGTTCTCGTCGGCAGCGTC	Nextera Indexing primer
Nextera N512	AATGATACGGCGACCACCGAGATCTACACTATAACCTTCGTCGGCAGCGTC	Nextera Indexing primer
Nextera N513	AATGATACGGCGACCACCGAGATCTACACAAGGATGATCGTCGGCAGCGTC	Nextera Indexing primer
Nextera N514	AATGATACGGCGACCACCGAGATCTACACGGAAGCAGTCGTCGGCAGCGTC	Nextera Indexing primer
Nextera N515	AATGATACGGCGACCACCGAGATCTACACTCGTGACCTCGTCGGCAGCGTC	Nextera Indexing primer
Nextera N516	AATGATACGGCGACCACCGAGATCTACACCTACAGTTTCGTCGGCAGCGTC	Nextera Indexing primer
Nextera N517	AATGATACGGCGACCACCGAGATCTACACATATTCACTCGTCGGCAGCGTC	Nextera Indexing primer
Nextera N518	AATGATACGGCGACCACCGAGATCTACACGCGCCTGTTCGTCGGCAGCGTC	Nextera Indexing primer
Nextera N519	AATGATACGGCGACCACCGAGATCTACACACTCTATGTCGTCGGCAGCGTC	Nextera Indexing primer
Nextera N520	AATGATACGGCGACCACCGAGATCTACACGTCTCGCATCGTCGGCAGCGTC	Nextera Indexing primer
Nextera N521	AATGATACGGCGACCACCGAGATCTACACAAGACGTCTCGTCGGCAGCGTC	Nextera Indexing primer
Nextera N522	AATGATACGGCGACCACCGAGATCTACACGGAGTACTTCGTCGGCAGCGTC	Nextera Indexing primer
Nextera N523	AATGATACGGCGACCACCGAGATCTACACACCGGCCATCGTCGGCAGCGTC	Nextera Indexing primer
Nextera N524	AATGATACGGCGACCACCGAGATCTACACGTTAATTGTCGTCGGCAGCGTC	Nextera Indexing primer
Nextera N525	AATGATACGGCGACCACCGAGATCTACACAACCGCGGTCGTCGGCAGCGTC	Nextera Indexing primer
Nextera N526	AATGATACGGCGACCACCGAGATCTACACGGTTATAATCGTCGGCAGCGTC	Nextera Indexing primer
Nextera N527	AATGATACGGCGACCACCGAGATCTACACCCAAGTCCTCGTCGGCAGCGTC	Nextera Indexing primer
Nextera N528	AATGATACGGCGACCACCGAGATCTACACTTGGACTTTCGTCGGCAGCGTC	Nextera Indexing primer
Nextera N529	AATGATACGGCGACCACCGAGATCTACACCAGTGGATTCGTCGGCAGCGTC	Nextera Indexing primer
Nextera N530	AATGATACGGCGACCACCGAGATCTACACTGACAAGCTCGTCGGCAGCGTC	Nextera Indexing primer
Nextera N531	AATGATACGGCGACCACCGAGATCTACACCTAGCTTGTCGTCGGCAGCGTC	Nextera Indexing primer
Nextera N532	AATGATACGGCGACCACCGAGATCTACACTCGATCCATCGTCGGCAGCGTC	Nextera Indexing primer
Nextera N533	AATGATACGGCGACCACCGAGATCTACACCCTGAACTTCGTCGGCAGCGTC	Nextera Indexing primer
Nextera N534	AATGATACGGCGACCACCGAGATCTACACTTCAGGTCTCGTCGGCAGCGTC	Nextera Indexing primer
Nextera N535	AATGATACGGCGACCACCGAGATCTACACAGTAGAGATCGTCGGCAGCGTC	Nextera Indexing primer
Nextera N536	AATGATACGGCGACCACCGAGATCTACACGACGAGAGTCGTCGGCAGCGTC	Nextera Indexing primer
Nextera N537	AATGATACGGCGACCACCGAGATCTACACAGACTTGGTCGTCGGCAGCGTC	Nextera Indexing primer
Nextera N538	AATGATACGGCGACCACCGAGATCTACACGAGTCCAATCGTCGGCAGCGTC	Nextera Indexing primer
Nextera N539	AATGATACGGCGACCACCGAGATCTACACCTTAAGCCTCGTCGGCAGCGTC	Nextera Indexing primer
Nextera N540	AATGATACGGCGACCACCGAGATCTACACTCCGGATTTCGTCGGCAGCGTC	Nextera Indexing primer
Nextera N541	AATGATACGGCGACCACCGAGATCTACACCTGTATTATCGTCGGCAGCGTC	Nextera Indexing primer
Nextera N542	AATGATACGGCGACCACCGAGATCTACACTCACGCCGTCGTCGGCAGCGTC	Nextera Indexing primer
Nextera N543	AATGATACGGCGACCACCGAGATCTACACACTTACATTCGTCGGCAGCGTC	Nextera Indexing primer
Nextera N544	AATGATACGGCGACCACCGAGATCTACACGTCCGTGCTCGTCGGCAGCGTC	Nextera Indexing primer
Nextera N545	AATGATACGGCGACCACCGAGATCTACACAAGGTACCTCGTCGGCAGCGTC	Nextera Indexing primer
Nextera N546	AATGATACGGCGACCACCGAGATCTACACGGAACGTTTCGTCGGCAGCGTC	Nextera Indexing primer
Nextera N547	AATGATACGGCGACCACCGAGATCTACACAATTCTGCTCGTCGGCAGCGTC	Nextera Indexing primer
Nextera N548	AATGATACGGCGACCACCGAGATCTACACGGCCTCATTCGTCGGCAGCGTC	Nextera Indexing primer
Nextera N549	AATGATACGGCGACCACCGAGATCTACACATCTTAGTTCGTCGGCAGCGTC	Nextera Indexing primer
Nextera N550	AATGATACGGCGACCACCGAGATCTACACGCTCCGACTCGTCGGCAGCGTC	Nextera Indexing primer
Nextera N551	AATGATACGGCGACCACCGAGATCTACACATACCAAGTCGTCGGCAGCGTC	Nextera Indexing primer
Nextera N552	AATGATACGGCGACCACCGAGATCTACACGCGTTGGATCGTCGGCAGCGTC	Nextera Indexing primer
Nextera N553	AATGATACGGCGACCACCGAGATCTACACCTTCACGGTCGTCGGCAGCGTC	Nextera Indexing primer
Nextera N554	AATGATACGGCGACCACCGAGATCTACACTCCTGTAATCGTCGGCAGCGTC	Nextera Indexing primer
Nextera N555	AATGATACGGCGACCACCGAGATCTACACAGAATGCCTCGTCGGCAGCGTC	Nextera Indexing primer
Nextera N556	AATGATACGGCGACCACCGAGATCTACACGAGGCATTTCGTCGGCAGCGTC	Nextera Indexing primer
Nextera N557	AATGATACGGCGACCACCGAGATCTACACCCTCGGTATCGTCGGCAGCGTC	Nextera Indexing primer
Nextera N558	AATGATACGGCGACCACCGAGATCTACACTTCTAACGTCGTCGGCAGCGTC	Nextera Indexing primer
Nextera N559	AATGATACGGCGACCACCGAGATCTACACATGAGGCTTCGTCGGCAGCGTC	Nextera Indexing primer
Nextera N560	AATGATACGGCGACCACCGAGATCTACACGCAGAATCTCGTCGGCAGCGTC	Nextera Indexing primer
Nextera N561	AATGATACGGCGACCACCGAGATCTACACCACTACGATCGTCGGCAGCGTC	Nextera Indexing primer
Nextera N562	AATGATACGGCGACCACCGAGATCTACACTGTCGTAGTCGTCGGCAGCGTC	Nextera Indexing primer
Nextera N563	AATGATACGGCGACCACCGAGATCTACACACCACTTATCGTCGGCAGCGTC	Nextera Indexing primer
Nextera N564	AATGATACGGCGACCACCGAGATCTACACGTTGTCCGTCGTCGGCAGCGTC	Nextera Indexing primer
Nextera N565	AATGATACGGCGACCACCGAGATCTACACATCCATATTCGTCGGCAGCGTC	Nextera Indexing primer
Nextera N566	AATGATACGGCGACCACCGAGATCTACACGCTTGCGCTCGTCGGCAGCGTC	Nextera Indexing primer
Nextera N567	AATGATACGGCGACCACCGAGATCTACACAGTATCTTTCGTCGGCAGCGTC	Nextera Indexing primer
Nextera N568	AATGATACGGCGACCACCGAGATCTACACGACGCTCCTCGTCGGCAGCGTC	Nextera Indexing primer
Nextera N569	AATGATACGGCGACCACCGAGATCTACACCATGCCATTCGTCGGCAGCGTC	Nextera Indexing primer
Nextera N570	AATGATACGGCGACCACCGAGATCTACACTGCATTGCTCGTCGGCAGCGTC	Nextera Indexing primer
Nextera N571	AATGATACGGCGACCACCGAGATCTACACATTGGAACTCGTCGGCAGCGTC	Nextera Indexing primer
Nextera N572	AATGATACGGCGACCACCGAGATCTACACGCCAAGGTTCGTCGGCAGCGTC	Nextera Indexing primer
Nextera N573	AATGATACGGCGACCACCGAGATCTACACCGAGATATTCGTCGGCAGCGTC	Nextera Indexing primer
Nextera N574	AATGATACGGCGACCACCGAGATCTACACTAGAGCGCTCGTCGGCAGCGTC	Nextera Indexing primer
Nextera N575	AATGATACGGCGACCACCGAGATCTACACAACCTGTTTCGTCGGCAGCGTC	Nextera Indexing primer
Nextera N576	AATGATACGGCGACCACCGAGATCTACACGGTTCACCTCGTCGGCAGCGTC	Nextera Indexing primer
Nextera N577	AATGATACGGCGACCACCGAGATCTACACCATTGTTGTCGTCGGCAGCGTC	Nextera Indexing primer
Nextera N578	AATGATACGGCGACCACCGAGATCTACACTGCCACCATCGTCGGCAGCGTC	Nextera Indexing primer
Nextera N579	AATGATACGGCGACCACCGAGATCTACACCTCTGCCTTCGTCGGCAGCGTC	Nextera Indexing primer
Nextera N580	AATGATACGGCGACCACCGAGATCTACACTCTCATTCTCGTCGGCAGCGTC	Nextera Indexing primer
Nextera N581	AATGATACGGCGACCACCGAGATCTACACACGCCGCATCGTCGGCAGCGTC	Nextera Indexing primer
Nextera N582	AATGATACGGCGACCACCGAGATCTACACGTATTATGTCGTCGGCAGCGTC	Nextera Indexing primer
Nextera N583	AATGATACGGCGACCACCGAGATCTACACGATAGATCTCGTCGGCAGCGTC	Nextera Indexing primer
Nextera N584	AATGATACGGCGACCACCGAGATCTACACAGCGAGCTTCGTCGGCAGCGTC	Nextera Indexing primer
Nextera N585	AATGATACGGCGACCACCGAGATCTACACCAGTTCCGTCGTCGGCAGCGTC	Nextera Indexing primer
Nextera N586	AATGATACGGCGACCACCGAGATCTACACTGACCTTATCGTCGGCAGCGTC	Nextera Indexing primer
Nextera N587	AATGATACGGCGACCACCGAGATCTACACCTAGGCAATCGTCGGCAGCGTC	Nextera Indexing primer
Nextera N588	AATGATACGGCGACCACCGAGATCTACACTCGAATGGTCGTCGGCAGCGTC	Nextera Indexing primer
Nextera N589	AATGATACGGCGACCACCGAGATCTACACCTTAGTGTTCGTCGGCAGCGTC	Nextera Indexing primer
Nextera N590	AATGATACGGCGACCACCGAGATCTACACTCCGACACTCGTCGGCAGCGTC	Nextera Indexing primer
Nextera N591	AATGATACGGCGACCACCGAGATCTACACAACAGGAATCGTCGGCAGCGTC	Nextera Indexing primer
Nextera N592	AATGATACGGCGACCACCGAGATCTACACGGTGAAGGTCGTCGGCAGCGTC	Nextera Indexing primer
Nextera N593	AATGATACGGCGACCACCGAGATCTACACCCTGTGGCTCGTCGGCAGCGTC	Nextera Indexing primer
Nextera N594	AATGATACGGCGACCACCGAGATCTACACTTCACAATTCGTCGGCAGCGTC	Nextera Indexing primer
Nextera N595	AATGATACGGCGACCACCGAGATCTACACACACGAGTTCGTCGGCAGCGTC	Nextera Indexing primer
Nextera N596	AATGATACGGCGACCACCGAGATCTACACGTGTAGACTCGTCGGCAGCGTC	Nextera Indexing primer

### Sheet: BC oligos R1
#Round 1 barcode oligos
#Each barcode consists of one oligo + it's 'scaffold' which together will form the duplex( rev. comp. part for most of the sequence, leaving some single stranded overhangs used for ligation)
#Round 1 oligos need to be phosphorylated in order to ligate the round 2 barcodes
#Round 1 barcodes are positioned in bases 1-7 of index 1, the actual barcode are the first seven bases of the oligo sequence
Barcode Number	BC Oligo	Scaffold Oligo
Round1_001	/5Phos/GGTTAGCGTCTCGT	CCGAGCCCACGAGACGCTAACCTCT
Round1_002	/5Phos/CACGGAAGTCTCGT	CCGAGCCCACGAGACTTCCGTGTCT
Round1_003	/5Phos/GGACAAGGTCTCGT	CCGAGCCCACGAGACCTTGTCCTCT
Round1_004	/5Phos/TGGAGCTGTCTCGT	CCGAGCCCACGAGACAGCTCCATCT
Round1_005	/5Phos/TCCGTAAGTCTCGT	CCGAGCCCACGAGACTTACGGATCT
Round1_006	/5Phos/GATAAGGGTCTCGT	CCGAGCCCACGAGACCCTTATCTCT
Round1_007	/5Phos/TGAGCAAGTCTCGT	CCGAGCCCACGAGACTTGCTCATCT
Round1_008	/5Phos/ATAGCAGGTCTCGT	CCGAGCCCACGAGACCTGCTATTCT
Round1_009	/5Phos/GATCGACGTCTCGT	CCGAGCCCACGAGACGTCGATCTCT
Round1_010	/5Phos/GGAACATGTCTCGT	CCGAGCCCACGAGACATGTTCCTCT
Round1_011	/5Phos/GTAACGAGTCTCGT	CCGAGCCCACGAGACTCGTTACTCT
Round1_012	/5Phos/TCTCGTGGTCTCGT	CCGAGCCCACGAGACCACGAGATCT
Round1_013	/5Phos/AGTGGAAGTCTCGT	CCGAGCCCACGAGACTTCCACTTCT
Round1_014	/5Phos/GATCACAGTCTCGT	CCGAGCCCACGAGACTGTGATCTCT
Round1_015	/5Phos/TTCGGTAGTCTCGT	CCGAGCCCACGAGACTACCGAATCT
Round1_016	/5Phos/GCCGAATGTCTCGT	CCGAGCCCACGAGACATTCGGCTCT
Round1_017	/5Phos/TAGTGGCGTCTCGT	CCGAGCCCACGAGACGCCACTATCT
Round1_018	/5Phos/GAGTTGAGTCTCGT	CCGAGCCCACGAGACTCAACTCTCT
Round1_019	/5Phos/CTTACGGGTCTCGT	CCGAGCCCACGAGACCCGTAAGTCT
Round1_020	/5Phos/AGAAGCCGTCTCGT	CCGAGCCCACGAGACGGCTTCTTCT
Round1_021	/5Phos/GGTTCCTGTCTCGT	CCGAGCCCACGAGACAGGAACCTCT
Round1_022	/5Phos/GCAGGAAGTCTCGT	CCGAGCCCACGAGACTTCCTGCTCT
Round1_023	/5Phos/GTGCTATGTCTCGT	CCGAGCCCACGAGACATAGCACTCT
Round1_024	/5Phos/GTGGCAAGTCTCGT	CCGAGCCCACGAGACTTGCCACTCT
Round1_025	/5Phos/CGACAGAGTCTCGT	CCGAGCCCACGAGACTCTGTCGTCT
Round1_026	/5Phos/AGCTACTGTCTCGT	CCGAGCCCACGAGACAGTAGCTTCT
Round1_027	/5Phos/ACCATCCGTCTCGT	CCGAGCCCACGAGACGGATGGTTCT
Round1_028	/5Phos/ATGCCTAGTCTCGT	CCGAGCCCACGAGACTAGGCATTCT
Round1_029	/5Phos/GTCGTACGTCTCGT	CCGAGCCCACGAGACGTACGACTCT
Round1_030	/5Phos/TACGCCTGTCTCGT	CCGAGCCCACGAGACAGGCGTATCT
Round1_031	/5Phos/CTAAGGTGTCTCGT	CCGAGCCCACGAGACACCTTAGTCT
Round1_032	/5Phos/TACGTGGGTCTCGT	CCGAGCCCACGAGACCCACGTATCT
Round1_033	/5Phos/CTGACTTGTCTCGT	CCGAGCCCACGAGACAAGTCAGTCT
Round1_034	/5Phos/CGCAATTGTCTCGT	CCGAGCCCACGAGACAATTGCGTCT
Round1_035	/5Phos/GTAGACTGTCTCGT	CCGAGCCCACGAGACAGTCTACTCT
Round1_036	/5Phos/TCCTGCTGTCTCGT	CCGAGCCCACGAGACAGCAGGATCT
Round1_037	/5Phos/TTGCCAGGTCTCGT	CCGAGCCCACGAGACCTGGCAATCT
Round1_038	/5Phos/TTCAGGCGTCTCGT	CCGAGCCCACGAGACGCCTGAATCT
Round1_039	/5Phos/AACAGGTGTCTCGT	CCGAGCCCACGAGACACCTGTTTCT
Round1_040	/5Phos/TTATGCCGTCTCGT	CCGAGCCCACGAGACGGCATAATCT
Round1_041	/5Phos/CGGTATAGTCTCGT	CCGAGCCCACGAGACTATACCGTCT
Round1_042	/5Phos/TTGCATCGTCTCGT	CCGAGCCCACGAGACGATGCAATCT
Round1_043	/5Phos/CATACCTGTCTCGT	CCGAGCCCACGAGACAGGTATGTCT
Round1_044	/5Phos/ATGGTGTGTCTCGT	CCGAGCCCACGAGACACACCATTCT
Round1_045	/5Phos/GCTTATGGTCTCGT	CCGAGCCCACGAGACCATAAGCTCT
Round1_046	/5Phos/TAATCGGGTCTCGT	CCGAGCCCACGAGACCCGATTATCT
Round1_047	/5Phos/GTATAGGGTCTCGT	CCGAGCCCACGAGACCCTATACTCT
Round1_048	/5Phos/CCTTCTCGTCTCGT	CCGAGCCCACGAGACGAGAAGGTCT
Round1_049	/5Phos/CCACTAGGTCTCGT	CCGAGCCCACGAGACCTAGTGGTCT
Round1_050	/5Phos/AATGAGCGTCTCGT	CCGAGCCCACGAGACGCTCATTTCT
Round1_051	/5Phos/GTGATCGGTCTCGT	CCGAGCCCACGAGACCGATCACTCT
Round1_052	/5Phos/ACCAGAAGTCTCGT	CCGAGCCCACGAGACTTCTGGTTCT
Round1_053	/5Phos/TGACTGTGTCTCGT	CCGAGCCCACGAGACACAGTCATCT
Round1_054	/5Phos/TGGTCCAGTCTCGT	CCGAGCCCACGAGACTGGACCATCT
Round1_055	/5Phos/CCGAATCGTCTCGT	CCGAGCCCACGAGACGATTCGGTCT
Round1_056	/5Phos/ACACCGAGTCTCGT	CCGAGCCCACGAGACTCGGTGTTCT
Round1_057	/5Phos/TGTGGTTGTCTCGT	CCGAGCCCACGAGACAACCACATCT
Round1_058	/5Phos/TCAAGGAGTCTCGT	CCGAGCCCACGAGACTCCTTGATCT
Round1_059	/5Phos/GGTAGGAGTCTCGT	CCGAGCCCACGAGACTCCTACCTCT
Round1_060	/5Phos/GAAGAGAGTCTCGT	CCGAGCCCACGAGACTCTCTTCTCT
Round1_061	/5Phos/ATGTCGGGTCTCGT	CCGAGCCCACGAGACCCGACATTCT
Round1_062	/5Phos/TATACGCGTCTCGT	CCGAGCCCACGAGACGCGTATATCT
Round1_063	/5Phos/GCCTCTTGTCTCGT	CCGAGCCCACGAGACAAGAGGCTCT
Round1_064	/5Phos/TGTGAGAGTCTCGT	CCGAGCCCACGAGACTCTCACATCT
Round1_065	/5Phos/AACCGTGGTCTCGT	CCGAGCCCACGAGACCACGGTTTCT
Round1_066	/5Phos/CAGCGTAGTCTCGT	CCGAGCCCACGAGACTACGCTGTCT
Round1_067	/5Phos/TCGTAGTGTCTCGT	CCGAGCCCACGAGACACTACGATCT
Round1_068	/5Phos/ATCGGATGTCTCGT	CCGAGCCCACGAGACATCCGATTCT
Round1_069	/5Phos/GGAATGCGTCTCGT	CCGAGCCCACGAGACGCATTCCTCT
Round1_070	/5Phos/AATGGCGGTCTCGT	CCGAGCCCACGAGACCGCCATTTCT
Round1_071	/5Phos/CTGTGAAGTCTCGT	CCGAGCCCACGAGACTTCACAGTCT
Round1_072	/5Phos/CGAAGAAGTCTCGT	CCGAGCCCACGAGACTTCTTCGTCT
Round1_073	/5Phos/TCTCCACGTCTCGT	CCGAGCCCACGAGACGTGGAGATCT
Round1_074	/5Phos/CCTCGAAGTCTCGT	CCGAGCCCACGAGACTTCGAGGTCT
Round1_075	/5Phos/AGGAATGGTCTCGT	CCGAGCCCACGAGACCATTCCTTCT
Round1_076	/5Phos/CTCACAAGTCTCGT	CCGAGCCCACGAGACTTGTGAGTCT
Round1_077	/5Phos/ATGAGGAGTCTCGT	CCGAGCCCACGAGACTCCTCATTCT
Round1_078	/5Phos/CTGTACCGTCTCGT	CCGAGCCCACGAGACGGTACAGTCT
Round1_079	/5Phos/TGCACGTGTCTCGT	CCGAGCCCACGAGACACGTGCATCT
Round1_080	/5Phos/CCTGAACGTCTCGT	CCGAGCCCACGAGACGTTCAGGTCT
Round1_081	/5Phos/GTGTGCTGTCTCGT	CCGAGCCCACGAGACAGCACACTCT
Round1_082	/5Phos/CATTGCCGTCTCGT	CCGAGCCCACGAGACGGCAATGTCT
Round1_083	/5Phos/CATGTGAGTCTCGT	CCGAGCCCACGAGACTCACATGTCT
Round1_084	/5Phos/TGGTAACGTCTCGT	CCGAGCCCACGAGACGTTACCATCT
Round1_085	/5Phos/ATGGAACGTCTCGT	CCGAGCCCACGAGACGTTCCATTCT
Round1_086	/5Phos/AACGACAGTCTCGT	CCGAGCCCACGAGACTGTCGTTTCT
Round1_087	/5Phos/GTTAACCGTCTCGT	CCGAGCCCACGAGACGGTTAACTCT
Round1_088	/5Phos/GAACTGGGTCTCGT	CCGAGCCCACGAGACCCAGTTCTCT
Round1_089	/5Phos/CCGATAAGTCTCGT	CCGAGCCCACGAGACTTATCGGTCT
Round1_090	/5Phos/AGCGAAGGTCTCGT	CCGAGCCCACGAGACCTTCGCTTCT
Round1_091	/5Phos/GAGACGTGTCTCGT	CCGAGCCCACGAGACACGTCTCTCT
Round1_092	/5Phos/AGGCACAGTCTCGT	CCGAGCCCACGAGACTGTGCCTTCT
Round1_093	/5Phos/AATCGGAGTCTCGT	CCGAGCCCACGAGACTCCGATTTCT
Round1_094	/5Phos/GGCTCAAGTCTCGT	CCGAGCCCACGAGACTTGAGCCTCT
Round1_095	/5Phos/CAGTCAGGTCTCGT	CCGAGCCCACGAGACCTGACTGTCT
Round1_096	/5Phos/TGCTGGAGTCTCGT	CCGAGCCCACGAGACTCCAGCATCT
Round1_097	/5Phos/AACACAGGTCTCGT	CCGAGCCCACGAGACCTGTGTTTCT
Round1_098	/5Phos/AACGTTCGTCTCGT	CCGAGCCCACGAGACGAACGTTTCT
Round1_099	/5Phos/AACTTCGGTCTCGT	CCGAGCCCACGAGACCGAAGTTTCT
Round1_100	/5Phos/AAGCAAGGTCTCGT	CCGAGCCCACGAGACCTTGCTTTCT
Round1_101	/5Phos/ACACTCTGTCTCGT	CCGAGCCCACGAGACAGAGTGTTCT
Round1_102	/5Phos/ACAGATGGTCTCGT	CCGAGCCCACGAGACCATCTGTTCT
Round1_103	/5Phos/ACATGAGGTCTCGT	CCGAGCCCACGAGACCTCATGTTCT
Round1_104	/5Phos/ACGCGATGTCTCGT	CCGAGCCCACGAGACATCGCGTTCT
Round1_105	/5Phos/ACGTCACGTCTCGT	CCGAGCCCACGAGACGTGACGTTCT
Round1_106	/5Phos/ACTAACGGTCTCGT	CCGAGCCCACGAGACCGTTAGTTCT
Round1_107	/5Phos/ACTAGGCGTCTCGT	CCGAGCCCACGAGACGCCTAGTTCT
Round1_108	/5Phos/ACTTCCAGTCTCGT	CCGAGCCCACGAGACTGGAAGTTCT
Round1_109	/5Phos/AGAACGGGTCTCGT	CCGAGCCCACGAGACCCGTTCTTCT
Round1_110	/5Phos/AGAGCCTGTCTCGT	CCGAGCCCACGAGACAGGCTCTTCT
Round1_111	/5Phos/AGCCATCGTCTCGT	CCGAGCCCACGAGACGATGGCTTCT
Round1_112	/5Phos/AGCTCTGGTCTCGT	CCGAGCCCACGAGACCAGAGCTTCT
Round1_113	/5Phos/AGGACAAGTCTCGT	CCGAGCCCACGAGACTTGTCCTTCT
Round1_114	/5Phos/AGGTTAGGTCTCGT	CCGAGCCCACGAGACCTAACCTTCT
Round1_115	/5Phos/AGTCCATGTCTCGT	CCGAGCCCACGAGACATGGACTTCT
Round1_116	/5Phos/AGTGTCCGTCTCGT	CCGAGCCCACGAGACGGACACTTCT
Round1_117	/5Phos/ATACGGCGTCTCGT	CCGAGCCCACGAGACGCCGTATTCT
Round1_118	/5Phos/ATCCTGGGTCTCGT	CCGAGCCCACGAGACCCAGGATTCT
Round1_119	/5Phos/ATCTAGCGTCTCGT	CCGAGCCCACGAGACGCTAGATTCT
Round1_120	/5Phos/CAACCGTGTCTCGT	CCGAGCCCACGAGACACGGTTGTCT
Round1_121	/5Phos/CAACTCAGTCTCGT	CCGAGCCCACGAGACTGAGTTGTCT
Round1_122	/5Phos/CACATACGTCTCGT	CCGAGCCCACGAGACGTATGTGTCT
Round1_123	/5Phos/CAGAAGAGTCTCGT	CCGAGCCCACGAGACTCTTCTGTCT
Round1_124	/5Phos/CAGGACTGTCTCGT	CCGAGCCCACGAGACAGTCCTGTCT
Round1_125	/5Phos/CCAGACAGTCTCGT	CCGAGCCCACGAGACTGTCTGGTCT
Round1_126	/5Phos/CCTAAGTGTCTCGT	CCGAGCCCACGAGACACTTAGGTCT
Round1_127	/5Phos/CGAATCGGTCTCGT	CCGAGCCCACGAGACCGATTCGTCT
Round1_128	/5Phos/CGAGTATGTCTCGT	CCGAGCCCACGAGACATACTCGTCT
Round1_129	/5Phos/CGATCTTGTCTCGT	CCGAGCCCACGAGACAAGATCGTCT
Round1_130	/5Phos/CGTACACGTCTCGT	CCGAGCCCACGAGACGTGTACGTCT
Round1_131	/5Phos/CGTTAAGGTCTCGT	CCGAGCCCACGAGACCTTAACGTCT
Round1_132	/5Phos/CGTTCGAGTCTCGT	CCGAGCCCACGAGACTCGAACGTCT
Round1_133	/5Phos/CTACTTCGTCTCGT	CCGAGCCCACGAGACGAAGTAGTCT
Round1_134	/5Phos/CTAGGACGTCTCGT	CCGAGCCCACGAGACGTCCTAGTCT
Round1_135	/5Phos/CTATCCGGTCTCGT	CCGAGCCCACGAGACCGGATAGTCT
Round1_136	/5Phos/CTCATTGGTCTCGT	CCGAGCCCACGAGACCAATGAGTCT
Round1_137	/5Phos/CTCTTCAGTCTCGT	CCGAGCCCACGAGACTGAAGAGTCT
Round1_138	/5Phos/CTGATGCGTCTCGT	CCGAGCCCACGAGACGCATCAGTCT
Round1_139	/5Phos/CTGGTTAGTCTCGT	CCGAGCCCACGAGACTAACCAGTCT
Round1_140	/5Phos/CTTCTCGGTCTCGT	CCGAGCCCACGAGACCGAGAAGTCT
Round1_141	/5Phos/CTTGCATGTCTCGT	CCGAGCCCACGAGACATGCAAGTCT
Round1_142	/5Phos/GAACCAAGTCTCGT	CCGAGCCCACGAGACTTGGTTCTCT
Round1_143	/5Phos/GACCTCTGTCTCGT	CCGAGCCCACGAGACAGAGGTCTCT
Round1_144	/5Phos/GAGGATCGTCTCGT	CCGAGCCCACGAGACGATCCTCTCT
Round1_145	/5Phos/GATGGTAGTCTCGT	CCGAGCCCACGAGACTACCATCTCT
Round1_146	/5Phos/GCAAGCTGTCTCGT	CCGAGCCCACGAGACAGCTTGCTCT
Round1_147	/5Phos/GCATTGTGTCTCGT	CCGAGCCCACGAGACACAATGCTCT
Round1_148	/5Phos/GCCATAGGTCTCGT	CCGAGCCCACGAGACCTATGGCTCT
Round1_149	/5Phos/GCCTAGAGTCTCGT	CCGAGCCCACGAGACTCTAGGCTCT
Round1_150	/5Phos/GCTCTGAGTCTCGT	CCGAGCCCACGAGACTCAGAGCTCT
Round1_151	/5Phos/GGAGTTGGTCTCGT	CCGAGCCCACGAGACCAACTCCTCT
Round1_152	/5Phos/GGATGACGTCTCGT	CCGAGCCCACGAGACGTCATCCTCT
Round1_153	/5Phos/GGCGATAGTCTCGT	CCGAGCCCACGAGACTATCGCCTCT
Round1_154	/5Phos/GGTCCTAGTCTCGT	CCGAGCCCACGAGACTAGGACCTCT
Round1_155	/5Phos/GTACCTGGTCTCGT	CCGAGCCCACGAGACCAGGTACTCT
Round1_156	/5Phos/GTCATGTGTCTCGT	CCGAGCCCACGAGACACATGACTCT
Round1_157	/5Phos/GTGCAGAGTCTCGT	CCGAGCCCACGAGACTCTGCACTCT
Round1_158	/5Phos/GTTGCTCGTCTCGT	CCGAGCCCACGAGACGAGCAACTCT
Round1_159	/5Phos/TACGAACGTCTCGT	CCGAGCCCACGAGACGTTCGTATCT
Round1_160	/5Phos/TAGCTACGTCTCGT	CCGAGCCCACGAGACGTAGCTATCT
Round1_161	/5Phos/TATCGCTGTCTCGT	CCGAGCCCACGAGACAGCGATATCT
Round1_162	/5Phos/TCAACAGGTCTCGT	CCGAGCCCACGAGACCTGTTGATCT
Round1_163	/5Phos/TCATTCGGTCTCGT	CCGAGCCCACGAGACCGAATGATCT
Round1_164	/5Phos/TCCTTGCGTCTCGT	CCGAGCCCACGAGACGCAAGGATCT
Round1_165	/5Phos/TCGACTAGTCTCGT	CCGAGCCCACGAGACTAGTCGATCT
Round1_166	/5Phos/TCGAGACGTCTCGT	CCGAGCCCACGAGACGTCTCGATCT
Round1_167	/5Phos/TCGGAAGGTCTCGT	CCGAGCCCACGAGACCTTCCGATCT
Round1_168	/5Phos/TCGGTTCGTCTCGT	CCGAGCCCACGAGACGAACCGATCT
Round1_169	/5Phos/TCTTACCGTCTCGT	CCGAGCCCACGAGACGGTAAGATCT
Round1_170	/5Phos/TGAGACGGTCTCGT	CCGAGCCCACGAGACCGTCTCATCT
Round1_171	/5Phos/TGCAACCGTCTCGT	CCGAGCCCACGAGACGGTTGCATCT
Round1_172	/5Phos/TGCAGAGGTCTCGT	CCGAGCCCACGAGACCTCTGCATCT
Round1_173	/5Phos/TGGATGAGTCTCGT	CCGAGCCCACGAGACTCATCCATCT
Round1_174	/5Phos/TGGCGAAGTCTCGT	CCGAGCCCACGAGACTTCGCCATCT
Round1_175	/5Phos/TGTCTAGGTCTCGT	CCGAGCCCACGAGACCTAGACATCT
Round1_176	/5Phos/TTAGAGCGTCTCGT	CCGAGCCCACGAGACGCTCTAATCT
Round1_177	/5Phos/TTGAAGGGTCTCGT	CCGAGCCCACGAGACCCTTCAATCT
Round1_178	/5Phos/TTGCGGTGTCTCGT	CCGAGCCCACGAGACACCGCAATCT
Round1_179	/5Phos/CTCCGTTGTCTCGT	CCGAGCCCACGAGACAACGGAGTCT
Round1_180	/5Phos/AGCAAGAGTCTCGT	CCGAGCCCACGAGACTCTTGCTTCT
Round1_181	/5Phos/GAGAGAAGTCTCGT	CCGAGCCCACGAGACTTCTCTCTCT
Round1_182	/5Phos/GCTTGATGTCTCGT	CCGAGCCCACGAGACATCAAGCTCT
Round1_183	/5Phos/ATTGCGAGTCTCGT	CCGAGCCCACGAGACTCGCAATTCT
Round1_184	/5Phos/GACACTAGTCTCGT	CCGAGCCCACGAGACTAGTGTCTCT
Round1_185	/5Phos/AAGATGGGTCTCGT	CCGAGCCCACGAGACCCATCTTTCT
Round1_186	/5Phos/GAGGTAGGTCTCGT	CCGAGCCCACGAGACCTACCTCTCT
Round1_187	/5Phos/CCATCAAGTCTCGT	CCGAGCCCACGAGACTTGATGGTCT
Round1_188	/5Phos/ACGCTTGGTCTCGT	CCGAGCCCACGAGACCAAGCGTTCT
Round1_189	/5Phos/ATTCGAGGTCTCGT	CCGAGCCCACGAGACCTCGAATTCT
Round1_190	/5Phos/TGACCTCGTCTCGT	CCGAGCCCACGAGACGAGGTCATCT
Round1_191	/5Phos/ACGGAGAGTCTCGT	CCGAGCCCACGAGACTCTCCGTTCT
Round1_192	/5Phos/AAGGCTGGTCTCGT	CCGAGCCCACGAGACCAGCCTTTCT

### Sheet: BC oligos R2
#Round 2 barcode oligos
#Each barcode consists of one oligo + it's 'scaffold' which together will form the duplex ( rev. comp. part for most of the sequence, leaving some single stranded overhangs used for ligation)
#Round 2 barcodes are positioned in bases 11-17 of index 1, the actual barcode are the at position 25-31 of the oligo sequence in reverse complement
#Bases 8-10 in Index1 consist of the linker sequence 'TCT'
Barcode Number	BC Oligo	Scaffold Oligo
Round2_001	CAAGCAGAAGACGGCATACGAGATTCTGGCAAGA	TGCCAGAATCTCGTATGCCGTCTTCTGCTTG
Round2_002	CAAGCAGAAGACGGCATACGAGATGAACGTTAGA	AACGTTCATCTCGTATGCCGTCTTCTGCTTG
Round2_003	CAAGCAGAAGACGGCATACGAGATGAATCTCAGA	GAGATTCATCTCGTATGCCGTCTTCTGCTTG
Round2_004	CAAGCAGAAGACGGCATACGAGATAGCAAGAAGA	TCTTGCTATCTCGTATGCCGTCTTCTGCTTG
Round2_005	CAAGCAGAAGACGGCATACGAGATACGCTTGAGA	CAAGCGTATCTCGTATGCCGTCTTCTGCTTG
Round2_006	CAAGCAGAAGACGGCATACGAGATGACTAAGAGA	CTTAGTCATCTCGTATGCCGTCTTCTGCTTG
Round2_007	CAAGCAGAAGACGGCATACGAGATTCACAGGAGA	CCTGTGAATCTCGTATGCCGTCTTCTGCTTG
Round2_008	CAAGCAGAAGACGGCATACGAGATGTTCCGTAGA	ACGGAACATCTCGTATGCCGTCTTCTGCTTG
Round2_009	CAAGCAGAAGACGGCATACGAGATGGTGTGTAGA	ACACACCATCTCGTATGCCGTCTTCTGCTTG
Round2_010	CAAGCAGAAGACGGCATACGAGATTCAGCGTAGA	ACGCTGAATCTCGTATGCCGTCTTCTGCTTG
Round2_011	CAAGCAGAAGACGGCATACGAGATTAGAGTGAGA	CACTCTAATCTCGTATGCCGTCTTCTGCTTG
Round2_012	CAAGCAGAAGACGGCATACGAGATCCAAGTGAGA	CACTTGGATCTCGTATGCCGTCTTCTGCTTG
Round2_013	CAAGCAGAAGACGGCATACGAGATAAGTGCAAGA	TGCACTTATCTCGTATGCCGTCTTCTGCTTG
Round2_014	CAAGCAGAAGACGGCATACGAGATTAAGGTCAGA	GACCTTAATCTCGTATGCCGTCTTCTGCTTG
Round2_015	CAAGCAGAAGACGGCATACGAGATATGCTCCAGA	GGAGCATATCTCGTATGCCGTCTTCTGCTTG
Round2_016	CAAGCAGAAGACGGCATACGAGATCTCCAAGAGA	CTTGGAGATCTCGTATGCCGTCTTCTGCTTG
Round2_017	CAAGCAGAAGACGGCATACGAGATAAGATGGAGA	CCATCTTATCTCGTATGCCGTCTTCTGCTTG
Round2_018	CAAGCAGAAGACGGCATACGAGATAGCCTAAAGA	TTAGGCTATCTCGTATGCCGTCTTCTGCTTG
Round2_019	CAAGCAGAAGACGGCATACGAGATGGATACAAGA	TGTATCCATCTCGTATGCCGTCTTCTGCTTG
Round2_020	CAAGCAGAAGACGGCATACGAGATGTTGAAGAGA	CTTCAACATCTCGTATGCCGTCTTCTGCTTG
Round2_021	CAAGCAGAAGACGGCATACGAGATCGCTGATAGA	ATCAGCGATCTCGTATGCCGTCTTCTGCTTG
Round2_022	CAAGCAGAAGACGGCATACGAGATTACAGCAAGA	TGCTGTAATCTCGTATGCCGTCTTCTGCTTG
Round2_023	CAAGCAGAAGACGGCATACGAGATCGAGATCAGA	GATCTCGATCTCGTATGCCGTCTTCTGCTTG
Round2_024	CAAGCAGAAGACGGCATACGAGATACACAACAGA	GTTGTGTATCTCGTATGCCGTCTTCTGCTTG
Round2_025	CAAGCAGAAGACGGCATACGAGATTTCTCACAGA	GTGAGAAATCTCGTATGCCGTCTTCTGCTTG
Round2_026	CAAGCAGAAGACGGCATACGAGATGCGTGTAAGA	TACACGCATCTCGTATGCCGTCTTCTGCTTG
Round2_027	CAAGCAGAAGACGGCATACGAGATACGGAGAAGA	TCTCCGTATCTCGTATGCCGTCTTCTGCTTG
Round2_028	CAAGCAGAAGACGGCATACGAGATCTAGTGGAGA	CCACTAGATCTCGTATGCCGTCTTCTGCTTG
Round2_029	CAAGCAGAAGACGGCATACGAGATATTGCGAAGA	TCGCAATATCTCGTATGCCGTCTTCTGCTTG
Round2_030	CAAGCAGAAGACGGCATACGAGATTTGGACAAGA	TGTCCAAATCTCGTATGCCGTCTTCTGCTTG
Round2_031	CAAGCAGAAGACGGCATACGAGATATTCGAGAGA	CTCGAATATCTCGTATGCCGTCTTCTGCTTG
Round2_032	CAAGCAGAAGACGGCATACGAGATAACTGACAGA	GTCAGTTATCTCGTATGCCGTCTTCTGCTTG
Round2_033	CAAGCAGAAGACGGCATACGAGATAGTCAGGAGA	CCTGACTATCTCGTATGCCGTCTTCTGCTTG
Round2_034	CAAGCAGAAGACGGCATACGAGATACGACCTAGA	AGGTCGTATCTCGTATGCCGTCTTCTGCTTG
Round2_035	CAAGCAGAAGACGGCATACGAGATTGACCTCAGA	GAGGTCAATCTCGTATGCCGTCTTCTGCTTG
Round2_036	CAAGCAGAAGACGGCATACGAGATCCTGTCTAGA	AGACAGGATCTCGTATGCCGTCTTCTGCTTG
Round2_037	CAAGCAGAAGACGGCATACGAGATTGTTGCGAGA	CGCAACAATCTCGTATGCCGTCTTCTGCTTG
Round2_038	CAAGCAGAAGACGGCATACGAGATCGGTTGTAGA	ACAACCGATCTCGTATGCCGTCTTCTGCTTG
Round2_039	CAAGCAGAAGACGGCATACGAGATCAAGAAGAGA	CTTCTTGATCTCGTATGCCGTCTTCTGCTTG
Round2_040	CAAGCAGAAGACGGCATACGAGATGCTATTCAGA	GAATAGCATCTCGTATGCCGTCTTCTGCTTG
Round2_041	CAAGCAGAAGACGGCATACGAGATTAGGCGAAGA	TCGCCTAATCTCGTATGCCGTCTTCTGCTTG
Round2_042	CAAGCAGAAGACGGCATACGAGATGTTGTCAAGA	TGACAACATCTCGTATGCCGTCTTCTGCTTG
Round2_043	CAAGCAGAAGACGGCATACGAGATAATCCTCAGA	GAGGATTATCTCGTATGCCGTCTTCTGCTTG
Round2_044	CAAGCAGAAGACGGCATACGAGATTAGTACGAGA	CGTACTAATCTCGTATGCCGTCTTCTGCTTG
Round2_045	CAAGCAGAAGACGGCATACGAGATACCGCTAAGA	TAGCGGTATCTCGTATGCCGTCTTCTGCTTG
Round2_046	CAAGCAGAAGACGGCATACGAGATCATAGAGAGA	CTCTATGATCTCGTATGCCGTCTTCTGCTTG
Round2_047	CAAGCAGAAGACGGCATACGAGATCTTGGTGAGA	CACCAAGATCTCGTATGCCGTCTTCTGCTTG
Round2_048	CAAGCAGAAGACGGCATACGAGATATACACGAGA	CGTGTATATCTCGTATGCCGTCTTCTGCTTG
Round2_049	CAAGCAGAAGACGGCATACGAGATCACAACGAGA	CGTTGTGATCTCGTATGCCGTCTTCTGCTTG
Round2_050	CAAGCAGAAGACGGCATACGAGATATAGGCAAGA	TGCCTATATCTCGTATGCCGTCTTCTGCTTG
Round2_051	CAAGCAGAAGACGGCATACGAGATAGACGTAAGA	TACGTCTATCTCGTATGCCGTCTTCTGCTTG
Round2_052	CAAGCAGAAGACGGCATACGAGATTTCCACTAGA	AGTGGAAATCTCGTATGCCGTCTTCTGCTTG
Round2_053	CAAGCAGAAGACGGCATACGAGATTATGCAGAGA	CTGCATAATCTCGTATGCCGTCTTCTGCTTG
Round2_054	CAAGCAGAAGACGGCATACGAGATAGATGGTAGA	ACCATCTATCTCGTATGCCGTCTTCTGCTTG
Round2_055	CAAGCAGAAGACGGCATACGAGATCTTCAGCAGA	GCTGAAGATCTCGTATGCCGTCTTCTGCTTG
Round2_056	CAAGCAGAAGACGGCATACGAGATCTCCGTTAGA	AACGGAGATCTCGTATGCCGTCTTCTGCTTG
Round2_057	CAAGCAGAAGACGGCATACGAGATGTCTGTGAGA	CACAGACATCTCGTATGCCGTCTTCTGCTTG
Round2_058	CAAGCAGAAGACGGCATACGAGATCCATCAAAGA	TTGATGGATCTCGTATGCCGTCTTCTGCTTG
Round2_059	CAAGCAGAAGACGGCATACGAGATGAGGTAGAGA	CTACCTCATCTCGTATGCCGTCTTCTGCTTG
Round2_060	CAAGCAGAAGACGGCATACGAGATTGTACTGAGA	CAGTACAATCTCGTATGCCGTCTTCTGCTTG
Round2_061	CAAGCAGAAGACGGCATACGAGATAGAGTGAAGA	TCACTCTATCTCGTATGCCGTCTTCTGCTTG
Round2_062	CAAGCAGAAGACGGCATACGAGATTAACACCAGA	GGTGTTAATCTCGTATGCCGTCTTCTGCTTG
Round2_063	CAAGCAGAAGACGGCATACGAGATATCAGCGAGA	CGCTGATATCTCGTATGCCGTCTTCTGCTTG
Round2_064	CAAGCAGAAGACGGCATACGAGATAAGAACCAGA	GGTTCTTATCTCGTATGCCGTCTTCTGCTTG
Round2_065	CAAGCAGAAGACGGCATACGAGATAAGGCTGAGA	CAGCCTTATCTCGTATGCCGTCTTCTGCTTG
Round2_066	CAAGCAGAAGACGGCATACGAGATCTCTCGTAGA	ACGAGAGATCTCGTATGCCGTCTTCTGCTTG
Round2_067	CAAGCAGAAGACGGCATACGAGATGAAGTCCAGA	GGACTTCATCTCGTATGCCGTCTTCTGCTTG
Round2_068	CAAGCAGAAGACGGCATACGAGATAGGTGTCAGA	GACACCTATCTCGTATGCCGTCTTCTGCTTG
Round2_069	CAAGCAGAAGACGGCATACGAGATGCACATAAGA	TATGTGCATCTCGTATGCCGTCTTCTGCTTG
Round2_070	CAAGCAGAAGACGGCATACGAGATCTCGAGAAGA	TCTCGAGATCTCGTATGCCGTCTTCTGCTTG
Round2_071	CAAGCAGAAGACGGCATACGAGATCGTAACAAGA	TGTTACGATCTCGTATGCCGTCTTCTGCTTG
Round2_072	CAAGCAGAAGACGGCATACGAGATGTAAGAGAGA	CTCTTACATCTCGTATGCCGTCTTCTGCTTG
Round2_073	CAAGCAGAAGACGGCATACGAGATAACTCGAAGA	TCGAGTTATCTCGTATGCCGTCTTCTGCTTG
Round2_074	CAAGCAGAAGACGGCATACGAGATGAGAGAAAGA	TTCTCTCATCTCGTATGCCGTCTTCTGCTTG
Round2_075	CAAGCAGAAGACGGCATACGAGATACAACTCAGA	GAGTTGTATCTCGTATGCCGTCTTCTGCTTG
Round2_076	CAAGCAGAAGACGGCATACGAGATCGGCAATAGA	ATTGCCGATCTCGTATGCCGTCTTCTGCTTG
Round2_077	CAAGCAGAAGACGGCATACGAGATCAAGCTAAGA	TAGCTTGATCTCGTATGCCGTCTTCTGCTTG
Round2_078	CAAGCAGAAGACGGCATACGAGATGAATGCGAGA	CGCATTCATCTCGTATGCCGTCTTCTGCTTG
Round2_079	CAAGCAGAAGACGGCATACGAGATTCGCTCAAGA	TGAGCGAATCTCGTATGCCGTCTTCTGCTTG
Round2_080	CAAGCAGAAGACGGCATACGAGATTCTATGGAGA	CCATAGAATCTCGTATGCCGTCTTCTGCTTG
Round2_081	CAAGCAGAAGACGGCATACGAGATCCATAGCAGA	GCTATGGATCTCGTATGCCGTCTTCTGCTTG
Round2_082	CAAGCAGAAGACGGCATACGAGATGCTACAAAGA	TTGTAGCATCTCGTATGCCGTCTTCTGCTTG
Round2_083	CAAGCAGAAGACGGCATACGAGATGTCCGAAAGA	TTCGGACATCTCGTATGCCGTCTTCTGCTTG
Round2_084	CAAGCAGAAGACGGCATACGAGATTCCAATGAGA	CATTGGAATCTCGTATGCCGTCTTCTGCTTG
Round2_085	CAAGCAGAAGACGGCATACGAGATCACTATCAGA	GATAGTGATCTCGTATGCCGTCTTCTGCTTG
Round2_086	CAAGCAGAAGACGGCATACGAGATCAATGGAAGA	TCCATTGATCTCGTATGCCGTCTTCTGCTTG
Round2_087	CAAGCAGAAGACGGCATACGAGATTACCAGAAGA	TCTGGTAATCTCGTATGCCGTCTTCTGCTTG
Round2_088	CAAGCAGAAGACGGCATACGAGATGCGAACAAGA	TGTTCGCATCTCGTATGCCGTCTTCTGCTTG
Round2_089	CAAGCAGAAGACGGCATACGAGATTAACGAGAGA	CTCGTTAATCTCGTATGCCGTCTTCTGCTTG
Round2_090	CAAGCAGAAGACGGCATACGAGATGCTTGATAGA	ATCAAGCATCTCGTATGCCGTCTTCTGCTTG
Round2_091	CAAGCAGAAGACGGCATACGAGATTAGCCTTAGA	AAGGCTAATCTCGTATGCCGTCTTCTGCTTG
Round2_092	CAAGCAGAAGACGGCATACGAGATGTGAGTCAGA	GACTCACATCTCGTATGCCGTCTTCTGCTTG
Round2_093	CAAGCAGAAGACGGCATACGAGATACTGTAGAGA	CTACAGTATCTCGTATGCCGTCTTCTGCTTG
Round2_094	CAAGCAGAAGACGGCATACGAGATCATCATGAGA	CATGATGATCTCGTATGCCGTCTTCTGCTTG
Round2_095	CAAGCAGAAGACGGCATACGAGATGACACTAAGA	TAGTGTCATCTCGTATGCCGTCTTCTGCTTG
Round2_096	CAAGCAGAAGACGGCATACGAGATGGCATCAAGA	TGATGCCATCTCGTATGCCGTCTTCTGCTTG
Round2_097	CAAGCAGAAGACGGCATACGAGATAGGACAAAGA	TTGTCCTATCTCGTATGCCGTCTTCTGCTTG
Round2_098	CAAGCAGAAGACGGCATACGAGATGTCGTACAGA	GTACGACATCTCGTATGCCGTCTTCTGCTTG
Round2_099	CAAGCAGAAGACGGCATACGAGATGAGACGTAGA	ACGTCTCATCTCGTATGCCGTCTTCTGCTTG
Round2_100	CAAGCAGAAGACGGCATACGAGATTAGTGGCAGA	GCCACTAATCTCGTATGCCGTCTTCTGCTTG
Round2_101	CAAGCAGAAGACGGCATACGAGATGTGGCAAAGA	TTGCCACATCTCGTATGCCGTCTTCTGCTTG
Round2_102	CAAGCAGAAGACGGCATACGAGATTTGCATCAGA	GATGCAAATCTCGTATGCCGTCTTCTGCTTG
Round2_103	CAAGCAGAAGACGGCATACGAGATCAGAAGAAGA	TCTTCTGATCTCGTATGCCGTCTTCTGCTTG
Round2_104	CAAGCAGAAGACGGCATACGAGATAGAGCCTAGA	AGGCTCTATCTCGTATGCCGTCTTCTGCTTG
Round2_105	CAAGCAGAAGACGGCATACGAGATGTACCTGAGA	CAGGTACATCTCGTATGCCGTCTTCTGCTTG
Round2_106	CAAGCAGAAGACGGCATACGAGATTCCTTGCAGA	GCAAGGAATCTCGTATGCCGTCTTCTGCTTG
Round2_107	CAAGCAGAAGACGGCATACGAGATCGATCTTAGA	AAGATCGATCTCGTATGCCGTCTTCTGCTTG
Round2_108	CAAGCAGAAGACGGCATACGAGATCACGGAAAGA	TTCCGTGATCTCGTATGCCGTCTTCTGCTTG
Round2_109	CAAGCAGAAGACGGCATACGAGATTGCACGTAGA	ACGTGCAATCTCGTATGCCGTCTTCTGCTTG
Round2_110	CAAGCAGAAGACGGCATACGAGATAGGTTAGAGA	CTAACCTATCTCGTATGCCGTCTTCTGCTTG
Round2_111	CAAGCAGAAGACGGCATACGAGATCGCAATTAGA	AATTGCGATCTCGTATGCCGTCTTCTGCTTG
Round2_112	CAAGCAGAAGACGGCATACGAGATCAGTCAGAGA	CTGACTGATCTCGTATGCCGTCTTCTGCTTG
Round2_113	CAAGCAGAAGACGGCATACGAGATAGTGGAAAGA	TTCCACTATCTCGTATGCCGTCTTCTGCTTG
Round2_114	CAAGCAGAAGACGGCATACGAGATAACACAGAGA	CTGTGTTATCTCGTATGCCGTCTTCTGCTTG
Round2_115	CAAGCAGAAGACGGCATACGAGATCGAATCGAGA	CGATTCGATCTCGTATGCCGTCTTCTGCTTG
Round2_116	CAAGCAGAAGACGGCATACGAGATTGGCGAAAGA	TTCGCCAATCTCGTATGCCGTCTTCTGCTTG
Round2_117	CAAGCAGAAGACGGCATACGAGATATGGAACAGA	GTTCCATATCTCGTATGCCGTCTTCTGCTTG
Round2_118	CAAGCAGAAGACGGCATACGAGATCCGATAAAGA	TTATCGGATCTCGTATGCCGTCTTCTGCTTG
Round2_119	CAAGCAGAAGACGGCATACGAGATGTAGACTAGA	AGTCTACATCTCGTATGCCGTCTTCTGCTTG
Round2_120	CAAGCAGAAGACGGCATACGAGATGAGGATCAGA	GATCCTCATCTCGTATGCCGTCTTCTGCTTG
Round2_121	CAAGCAGAAGACGGCATACGAGATGCATTGTAGA	ACAATGCATCTCGTATGCCGTCTTCTGCTTG
Round2_122	CAAGCAGAAGACGGCATACGAGATCCGAATCAGA	GATTCGGATCTCGTATGCCGTCTTCTGCTTG
Round2_123	CAAGCAGAAGACGGCATACGAGATACCATCCAGA	GGATGGTATCTCGTATGCCGTCTTCTGCTTG
Round2_124	CAAGCAGAAGACGGCATACGAGATACTAACGAGA	CGTTAGTATCTCGTATGCCGTCTTCTGCTTG
Round2_125	CAAGCAGAAGACGGCATACGAGATACTAGGCAGA	GCCTAGTATCTCGTATGCCGTCTTCTGCTTG
Round2_126	CAAGCAGAAGACGGCATACGAGATTCGAGACAGA	GTCTCGAATCTCGTATGCCGTCTTCTGCTTG
Round2_127	CAAGCAGAAGACGGCATACGAGATATCCTGGAGA	CCAGGATATCTCGTATGCCGTCTTCTGCTTG
Round2_128	CAAGCAGAAGACGGCATACGAGATAGCGAAGAGA	CTTCGCTATCTCGTATGCCGTCTTCTGCTTG
Round2_129	CAAGCAGAAGACGGCATACGAGATGTTGCTCAGA	GAGCAACATCTCGTATGCCGTCTTCTGCTTG
Round2_130	CAAGCAGAAGACGGCATACGAGATCATTGCCAGA	GGCAATGATCTCGTATGCCGTCTTCTGCTTG
Round2_131	CAAGCAGAAGACGGCATACGAGATGCTCTGAAGA	TCAGAGCATCTCGTATGCCGTCTTCTGCTTG
Round2_132	CAAGCAGAAGACGGCATACGAGATCACATACAGA	GTATGTGATCTCGTATGCCGTCTTCTGCTTG
Round2_133	CAAGCAGAAGACGGCATACGAGATCCACTAGAGA	CTAGTGGATCTCGTATGCCGTCTTCTGCTTG
Round2_134	CAAGCAGAAGACGGCATACGAGATTCCGTAAAGA	TTACGGAATCTCGTATGCCGTCTTCTGCTTG
Round2_135	CAAGCAGAAGACGGCATACGAGATCCTTCTCAGA	GAGAAGGATCTCGTATGCCGTCTTCTGCTTG
Round2_136	CAAGCAGAAGACGGCATACGAGATGTCATGTAGA	ACATGACATCTCGTATGCCGTCTTCTGCTTG
Round2_137	CAAGCAGAAGACGGCATACGAGATTTGCGGTAGA	ACCGCAAATCTCGTATGCCGTCTTCTGCTTG
Round2_138	CAAGCAGAAGACGGCATACGAGATGGTAGGAAGA	TCCTACCATCTCGTATGCCGTCTTCTGCTTG
Round2_139	CAAGCAGAAGACGGCATACGAGATGGAGTTGAGA	CAACTCCATCTCGTATGCCGTCTTCTGCTTG
Round2_140	CAAGCAGAAGACGGCATACGAGATCTGTGAAAGA	TTCACAGATCTCGTATGCCGTCTTCTGCTTG
Round2_141	CAAGCAGAAGACGGCATACGAGATTGCTGGAAGA	TCCAGCAATCTCGTATGCCGTCTTCTGCTTG
Round2_142	CAAGCAGAAGACGGCATACGAGATACACCGAAGA	TCGGTGTATCTCGTATGCCGTCTTCTGCTTG
Round2_143	CAAGCAGAAGACGGCATACGAGATCGACAGAAGA	TCTGTCGATCTCGTATGCCGTCTTCTGCTTG
Round2_144	CAAGCAGAAGACGGCATACGAGATCTTGCATAGA	ATGCAAGATCTCGTATGCCGTCTTCTGCTTG
Round2_145	CAAGCAGAAGACGGCATACGAGATCCTAAGTAGA	ACTTAGGATCTCGTATGCCGTCTTCTGCTTG
Round2_146	CAAGCAGAAGACGGCATACGAGATTCTCCACAGA	GTGGAGAATCTCGTATGCCGTCTTCTGCTTG
Round2_147	CAAGCAGAAGACGGCATACGAGATTGACTGTAGA	ACAGTCAATCTCGTATGCCGTCTTCTGCTTG
Round2_148	CAAGCAGAAGACGGCATACGAGATCGTTCGAAGA	TCGAACGATCTCGTATGCCGTCTTCTGCTTG
Round2_149	CAAGCAGAAGACGGCATACGAGATTGTGAGAAGA	TCTCACAATCTCGTATGCCGTCTTCTGCTTG
Round2_150	CAAGCAGAAGACGGCATACGAGATCGTACACAGA	GTGTACGATCTCGTATGCCGTCTTCTGCTTG
Round2_151	CAAGCAGAAGACGGCATACGAGATTGTGGTTAGA	AACCACAATCTCGTATGCCGTCTTCTGCTTG
Round2_152	CAAGCAGAAGACGGCATACGAGATATCTAGCAGA	GCTAGATATCTCGTATGCCGTCTTCTGCTTG
Round2_153	CAAGCAGAAGACGGCATACGAGATGTAACGAAGA	TCGTTACATCTCGTATGCCGTCTTCTGCTTG
Round2_154	CAAGCAGAAGACGGCATACGAGATCAGCGTAAGA	TACGCTGATCTCGTATGCCGTCTTCTGCTTG
Round2_155	CAAGCAGAAGACGGCATACGAGATGTATAGGAGA	CCTATACATCTCGTATGCCGTCTTCTGCTTG
Round2_156	CAAGCAGAAGACGGCATACGAGATCTAAGGTAGA	ACCTTAGATCTCGTATGCCGTCTTCTGCTTG
Round2_157	CAAGCAGAAGACGGCATACGAGATCGGTATAAGA	TATACCGATCTCGTATGCCGTCTTCTGCTTG
Round2_158	CAAGCAGAAGACGGCATACGAGATACACTCTAGA	AGAGTGTATCTCGTATGCCGTCTTCTGCTTG
Round2_159	CAAGCAGAAGACGGCATACGAGATGCCATAGAGA	CTATGGCATCTCGTATGCCGTCTTCTGCTTG
Round2_160	CAAGCAGAAGACGGCATACGAGATAGAACGGAGA	CCGTTCTATCTCGTATGCCGTCTTCTGCTTG
Round2_161	CAAGCAGAAGACGGCATACGAGATTACGAACAGA	GTTCGTAATCTCGTATGCCGTCTTCTGCTTG
Round2_162	CAAGCAGAAGACGGCATACGAGATGTGCAGAAGA	TCTGCACATCTCGTATGCCGTCTTCTGCTTG
Round2_163	CAAGCAGAAGACGGCATACGAGATAGCTCTGAGA	CAGAGCTATCTCGTATGCCGTCTTCTGCTTG
Round2_164	CAAGCAGAAGACGGCATACGAGATGGTTCCTAGA	AGGAACCATCTCGTATGCCGTCTTCTGCTTG
Round2_165	CAAGCAGAAGACGGCATACGAGATCCTCGAAAGA	TTCGAGGATCTCGTATGCCGTCTTCTGCTTG
Round2_166	CAAGCAGAAGACGGCATACGAGATGATCACAAGA	TGTGATCATCTCGTATGCCGTCTTCTGCTTG
Round2_167	CAAGCAGAAGACGGCATACGAGATCGAGTATAGA	ATACTCGATCTCGTATGCCGTCTTCTGCTTG
Round2_168	CAAGCAGAAGACGGCATACGAGATCTGGTTAAGA	TAACCAGATCTCGTATGCCGTCTTCTGCTTG
Round2_169	CAAGCAGAAGACGGCATACGAGATGATAAGGAGA	CCTTATCATCTCGTATGCCGTCTTCTGCTTG
Round2_170	CAAGCAGAAGACGGCATACGAGATGCTTATGAGA	CATAAGCATCTCGTATGCCGTCTTCTGCTTG
Round2_171	CAAGCAGAAGACGGCATACGAGATCTAGGACAGA	GTCCTAGATCTCGTATGCCGTCTTCTGCTTG
Round2_172	CAAGCAGAAGACGGCATACGAGATACATGAGAGA	CTCATGTATCTCGTATGCCGTCTTCTGCTTG
Round2_173	CAAGCAGAAGACGGCATACGAGATATGTCGGAGA	CCGACATATCTCGTATGCCGTCTTCTGCTTG
Round2_174	CAAGCAGAAGACGGCATACGAGATTACGTGGAGA	CCACGTAATCTCGTATGCCGTCTTCTGCTTG
Round2_175	CAAGCAGAAGACGGCATACGAGATACGCGATAGA	ATCGCGTATCTCGTATGCCGTCTTCTGCTTG
Round2_176	CAAGCAGAAGACGGCATACGAGATATCGGATAGA	ATCCGATATCTCGTATGCCGTCTTCTGCTTG
Round2_177	CAAGCAGAAGACGGCATACGAGATAACAGGTAGA	ACCTGTTATCTCGTATGCCGTCTTCTGCTTG
Round2_178	CAAGCAGAAGACGGCATACGAGATTCGGTTCAGA	GAACCGAATCTCGTATGCCGTCTTCTGCTTG
Round2_179	CAAGCAGAAGACGGCATACGAGATCTACTTCAGA	GAAGTAGATCTCGTATGCCGTCTTCTGCTTG
Round2_180	CAAGCAGAAGACGGCATACGAGATCTGATGCAGA	GCATCAGATCTCGTATGCCGTCTTCTGCTTG
Round2_181	CAAGCAGAAGACGGCATACGAGATTCTCGTGAGA	CACGAGAATCTCGTATGCCGTCTTCTGCTTG
Round2_182	CAAGCAGAAGACGGCATACGAGATTGCAACCAGA	GGTTGCAATCTCGTATGCCGTCTTCTGCTTG
Round2_183	CAAGCAGAAGACGGCATACGAGATTGAGCAAAGA	TTGCTCAATCTCGTATGCCGTCTTCTGCTTG
Round2_184	CAAGCAGAAGACGGCATACGAGATTGAGACGAGA	CGTCTCAATCTCGTATGCCGTCTTCTGCTTG
Round2_185	CAAGCAGAAGACGGCATACGAGATTGCAGAGAGA	CTCTGCAATCTCGTATGCCGTCTTCTGCTTG
Round2_186	CAAGCAGAAGACGGCATACGAGATAGGCACAAGA	TGTGCCTATCTCGTATGCCGTCTTCTGCTTG
Round2_187	CAAGCAGAAGACGGCATACGAGATAGTGTCCAGA	GGACACTATCTCGTATGCCGTCTTCTGCTTG
Round2_188	CAAGCAGAAGACGGCATACGAGATCAACCGTAGA	ACGGTTGATCTCGTATGCCGTCTTCTGCTTG
Round2_189	CAAGCAGAAGACGGCATACGAGATGTGTGCTAGA	AGCACACATCTCGTATGCCGTCTTCTGCTTG
Round2_190	CAAGCAGAAGACGGCATACGAGATCAGGACTAGA	AGTCCTGATCTCGTATGCCGTCTTCTGCTTG
Round2_191	CAAGCAGAAGACGGCATACGAGATACTTCCAAGA	TGGAAGTATCTCGTATGCCGTCTTCTGCTTG
Round2_192	CAAGCAGAAGACGGCATACGAGATATAGCAGAGA	CTGCTATATCTCGTATGCCGTCTTCTGCTTG
